# AlphaFold2 captures the conformational landscape of the HAMP signaling domain

**DOI:** 10.1101/2023.05.23.541686

**Authors:** Aleksander Winski, Jan Ludwiczak, Malgorzata Orlowska, Rafal Madaj, Kamil Kaminski, Stanislaw Dunin-Horkawicz

**Affiliations:** Laboratory of Structural Bioinformatics, Centre of New Technologies, University of Warsaw, Banacha 2c, 02-097 Warsaw, Poland; Institute of Evolutionary Biology, Faculty of Biology, Biological and Chemical Research Centre, University of Warsaw, Żwirki i Wigury 101, 02-089, Warsaw, Poland; Department of Protein Evolution, Max Planck Institute for Biology Tübingen, Max-Planck-Ring 5, 72076 Tübingen, Germany

## Abstract

In this study, we present a conformational landscape of 5000 AlphaFold2 models of the HAMP domain, a short helical bundle that transduces signals from sensors to effectors in two-component signaling proteins such as sensory histidine kinases and chemoreceptors. The landscape reveals the conformational variability of the HAMP domain, including rotations, shifts, displacements, and tilts of helices, many combinations of which have not been observed in experimental structures. HAMP domains belonging to a single family tend to occupy a defined region of the landscape, even when their sequence similarity is low, suggesting that individual HAMP families have evolved to operate in a specific conformational range. The functional importance of this structural conservation is illustrated by poly-HAMP arrays, in which HAMP domains from families with opposite conformational preferences alternate, consistent with the rotational model of signal transduction. The only poly-HAMP arrays that violate this rule are predicted to be of recent evolutionary origin and structurally unstable. Finally, we identify a family of HAMP domains that are likely to be dynamic due to the presence of a conserved pi-helical bulge. All code associated with this work, including a tool for rapid sequence-based prediction of the rotational state in HAMP domains, is deposited at https://github.com/labstructbioinf/HAMPpred.
