## Supplementary File 1 for "AlphaFold2 captures the conformational landscape of the HAMP signaling domain"

### Sheet: Sheet2
PDB	Description	Mutant	Representative
5IJI	NarQ	No	Yes
5JGP	NarQ	No	Yes
5JEF	NarQ asymmetric	No	Yes
5JEQ	NarQ (R50K)	Yes	No
6YUE	NarQ (R50S)	Yes	Yes
2L7H	Af1503 WT	No	Yes
4GN0	Af1503 WT	No	Yes
4CQ4	Af1503 WT	No	Yes
2Y21	Af1503 A291V	Yes	Yes
2Y20	Af1503 A291I	Yes	Yes
2Y0Q	Af1503 A291C	Yes	Yes
2Y0T	Af1503 A291F asymmetric	Yes	No
2L7I	Af1503 A291F	Yes	Yes
2LFR	Af1503 WT+DHp(EnvZ)	No	Yes
3ZRW	Af1503 A291V+DHp(EnvZ)	Yes	Yes
3ZRV	Af1503 A291F+DHp(EnvZ)	Yes	Yes
3ZRX	Af1503 A291F+DHp(EnvZ)	Yes	Yes
4CTI	Af1503 A291F+DHp(EnvZ)	Yes	Yes
2LFS	Af1503 A291F+DHp(EnvZ)	Yes	Yes
3ZCC	Af1503 WT+DHp(EnvZ)R333G	Yes	Yes
3ZX6	AF1503 A291V+MA(Tsr)	Yes	Yes
4I3M	Aer2 polyHAMP, HAMP1 L44H	Yes	Yes
4I3M	Aer2 polyHAMP, HAMP2	No	Yes
4I3M	Aer2 polyHAMP, HAMP3	No	Yes
3LNR	Aer2 polyHAMP, HAMP1	No	Yes
3LNR	Aer2 polyHAMP, HAMP2	No	Yes
3LNR	Aer2 polyHAMP, HAMP3	No	Yes
4I44	Aer2 polyHAMP, HAMP1 V33G	Yes	Yes
4I44	Aer2 polyHAMP, HAMP2	No	Yes
4I44	Aer2 polyHAMP, HAMP3	No	Yes
4I5S	VicK HAMP+PAS+DHp+CA	No	Yes
4BIV	CpxA	No	Yes
4BIU	CpxA	No	Yes

### Sheet: Sheet1
	PDB ID	Measured	Mutant	Isolated	Source	Group	Protein/construct
ok	5IJI	Yes		No	E.coli	A_mgroup_109-like	NarQ
ok	5JEQ	Yes	Yes	No	E.coli	A_mgroup_109-like	NarQ R50K
ok	5JEF	Yes		No	E.coli	A_mgroup_109-like	NarQ asymmetric
ok	5JGP	Yes		No	E.coli	A_mgroup_109-like	NarQ
ok	3ZRX	Yes	Yes	No	A.fulgidus		HAMP A291F+DHp(EnvZ)
ok	2LFR	Yes		No	A.fulgidus		HAMP+DHp(EnvZ)
ok	3ZRV	Yes	Yes	No	A.fulgidus		HAMP A219F+DHp(EnvZ)
ok	2LFS	Yes	Yes	No	A.fulgidus		HAMP A219F+DHp(EnvZ)
ok	3ZRW	Yes	Yes	No	A.fulgidus		HAMP A219V+DHp(EnvZ)
ok	3ZCC	Yes	Yes	No	A.fulgidus		HAMP R333G+DHp(EnvZ)
ok	4CTI	Yes	Yes	No	A.fulgidus		HAMP A291F+DHp(EnvZ)
ok	2L7I	Yes	Yes	Yes	A.fulgidus		Af1503 A291F
ok	2Y20	Yes	Yes	Yes	A.fulgidus		Af1503 A291I
ok	2Y21	Yes	Yes	Yes	A.fulgidus		Af1503 A291V
	Murray_LILI	Yes	Yes	Yes	A.fulgidus		Af1503 3LI
ok	2L7H	Yes		Yes	A.fulgidus		Af1503 WT
ok	2Y0Q	Yes	Yes	Yes	A.fulgidus		Af1503 A291C
ok	3ZX6	Yes	Yes	No	A.fulgidus		Hamp(AF1503)-Tsr
ok	4CQ4	Yes		No	A.fulgidus		Af1503-sol
ok	4GN0	Yes		No	A.fulgidus		HAMP + something
ok	4I5S	Yes		No	S.mutans		HAMP+PAS+DHp+CA (VicK)
	Murray_H1	Yes		No	M.xanthus	F_group_400	polyHAMP MXAN_0712
	Murray_H2	Yes		No	M.xanthus	G_group_120	polyHAMP MXAN_0712
	Murray_H3	Yes		No	M.xanthus	F_group_125	polyHAMP MXAN_0712
	Murray_H4	Yes		No	M.xanthus	G_group_120	polyHAMP MXAN_0712
	Murray_H5	Yes		No	M.xanthus	F_group_125	polyHAMP MXAN_0712
ok	3LNR_H1	Yes		No	P.aeruginosa		polyHAMP Aer2
ok	3LNR_H2	Yes		No	P.aeruginosa		polyHAMP Aer2
ok	3LNR_H3	Yes		No	P.aeruginosa		polyHAMP Aer2
ok	4I3M_H1	Yes	Yes	No	P.aeruginosa		polyHAMP Aer2, HAMP1 L44H
ok	4I3M_H2	Yes	Yes	No	P.aeruginosa		polyHAMP Aer2
ok	4I3M_H3	Yes	Yes	No	P.aeruginosa		polyHAMP Aer2
ok	4I44_H1	Yes	Yes	No	P.aeruginosa		polyHAMP Aer2, HAMP1 V33G
ok	4I44_H2	Yes	Yes	No	P.aeruginosa		polyHAMP Aer2
ok	4I44_H3	Yes	Yes	No	P.aeruginosa		polyHAMP Aer2
ok	4BIV	Yes		No	E. coli		CpxA
	HAMP domain not in the structure
	6S1K
	5JJE
	4GYC
	6S33
	2F93
	3VOL
	4BIX
	2RM8
ok	2Y0T			Yes*	A.fulgidus		Af1503 A291F *AP!
	6K4E
ok	4BIU						Missing residues in HAMP
ok	6YUE
ok	6XYN
