## Supplementary File 2 for "AlphaFold2 captures the conformational landscape of the HAMP signaling domain"

### Sheet: Conservation
Group	Conservation Score (%)
A.1	53.3333
A.10	47.6415
A.11	49.7642
A.12	41.821
A.13	39.5369
A.14	40
A.15	35.7498
A.16	46.0775
A.17	44.2761
A.18	53.8066
A.19	50.0629
A.2	41.8868
A.20	53.5377
A.21	49.6524
A.22	34.9206
A.23	45.4403
A.24	59.8383
A.25	58.1761
A.26	38.0787
A.27	48.1132
A.28	27.5653
A.3	59.6226
A.30	47.5309
A.31	56.6416
A.32	45.5026
A.33	50.9434
A.34	56.6071
A.35	47.4074
A.36	53.6164
A.37	47.7778
A.38	52.1045
A.39	46.6981
A.4	39.9129
A.40	49.4444
A.41	42.4242
A.42	38.0338
A.43	33.216
A.44	60.6469
A.45	38.7841
A.46	36.3169
A.47	41.457
A.48	35.31
A.49	49.0566
A.5	39.7275
A.50	51.1111
A.51	41.0377
A.52	37.7358
A.53	55.8491
A.54	47.6415
A.6	54.717
A.7	47.0126
A.9	56.9811
B	31.5758
C.1	26.7658
C.2	25.7442
D	34.6573
E.1	31.6067
E.10	49.7902
E.2	35.0763
E.3	51.1574
E.4	33.5799
E.5	61.6352
E.6	43.9655
E.7	37.2711
E.8	57.423
E.9	52.6144
F.1	36.0849
F.2	26.9441
F.3	40.4321
F.4	30.2549
F.5	44.7684
F.6	33.5294
F.7	56.8396
G.1	51.9368
G.2	33.1832
G.3	35.7298
G.4	38.4615
G.5	66.1376
G.6	41.1111
